# Increased yields of duplex sequencing data by a series of quality control tools

**DOI:** 10.1101/864835

**Authors:** Gundula Povysil, Monika Heinzl, Renato Salazar, Nicholas Stoler, Anton Nekrutenko, Irene Tiemann-Boege

## Abstract

Duplex sequencing is currently the most reliable method to identify ultra-low frequency DNA variants by grouping sequence reads derived from the same DNA molecule into families with information on the forward and reverse strand. However, only a small proportion of reads are assembled into duplex consensus sequences, and reads with potentially valuable information are discarded at different steps of the bioinformatics pipeline, especially reads without a family. We developed a bioinformatics tool-set that analyses the tag and family composition with the purpose to understand data loss and implement modifications to maximize the data output for the variant calling. Specifically, our tools show that tags contain PCR and sequencing errors that contribute to data loss and lower DCS yields. Our tools also identified chimeras, which result in unpaired families that do not form DCS. Finally, we also developed a tool called Variant Analyzer that re-examines variant calls from raw reads and provides different summary data that categorizes the confidence level of a variant call by a tier-based system. We demonstrate that this tool identified false positive variants tagged by the tier-based classification. Furthermore, with this tool we can include reads without a family and check the reliability of the call, which increases substantially the sequencing depth for variant calling, a particular important advantage for low-input samples or low-coverage regions.
