## Supplementary material for "Increased yields of duplex sequencing data by a series of quality control tools": Table S1

### Sheet: Tiers
tier
tier 1.1	both ab and ba SSCS present (>75% of the sites with alternative base) and minimal FS>=3 for both SSCS in at least one mate
tier 1.2	both ab and ba SSCS present (>75% of the sites with alt. base) and mate pair validation (min. FS=1) and minimal FS>=3 for at least one of the SSCS
tier 2.1	both ab and ba SSCS present (>75% of the sites with alt. base) and minimal FS>=3 for at least one of the SSCS in at least one mate
tier 2.2	both ab and ba SSCS present (>75% of the sites with alt. base) and mate pair validation (min. FS=1)
tier 2.3	both ab and ba SSCS present (>75% of the sites with alt. base) and minimal FS=1 for both SSCS in one mate and minimal FS>=3 for at least one of the SSCS in the other mate
tier 2.4	both ab and ba SSCS present (>75% of the sites with alt. base) and minimal FS=1 for both SSCS in at least one mate
tier 3.1	both ab and ba SSCS present (>50% of the sites with alt. base) and recurring mutation on this position
tier 3.2	both ab and ba SSCS present (>50% of the sites with alt. base) and minimal FS>=1 for both SSCS in at least one mate
tier 4.1	variants at the start or end of the DCS (median position of the variant within the PE-reads forming the DCS)
tier 4.2	remaining variants
Description of tiers with examples
variant ID	tier	tag	mate	read pos.ab	read pos.ba	read median length.ab	read median length.ba	DCS median length	FS.ab	FS.ba	FSqc.ab	FSqc.ba	ref.ab	ref.ba	alt.ab	alt.ba	rel. ref.ab	rel. ref.ba	rel. alt.ab	rel. alt.ba	na.ab	na.ba	lowq.ab	lowq.ba	SSCS alt.ab	SSCS alt.ba	SSCS ref.ab	SSCS ref.ba	other mut	chimeric tag
Tier 1.1	both ab and ba SSCS present (>75% of the sites with alternative base) and minimal FS>=3 for both SSCS in at least one mate
Chr5:5-20000-11068-C-G	1.1	AAAAAGATGCCGACTACCTT	ab1.ba2	254	228	287	288	289	3	6	3	6	0	0	3	6	0	0	1	1	0	0	0	0	4081	4098	5	10
		AAAAAGATGCCGACTACCTT	ab2.ba1					289	0	0	0	0	0	0	3	6					0	0	0	0	4081	4098	5	10
Chr5:5-20000-11068-C-G	1.1	AAAAATGCGTAGAAATATGC	ab1.ba2	254	228	287	288	289	33	43	33	43	0	0	33	43	0	0	1	1	0	0	0	0	4081	4098	5	10
		AAAAATGCGTAGAAATATGC	ab2.ba1	11068	268	268	270	288	289	11	34	10	27	0	0	10	27	0	0	1	1	0	0	1	7	4081	4098	5
Tier 1.2	both ab and ba SSCS present (>75% of the sites with alt. base) and mate pair validation (min. FS=1) and minimal FS>=3 for at least one of the SSCS
Chr5:5-20000-10776-G-T	1.2	CTATGACCCGTGAGCCCATG	ab1.ba2	132	132	287	288	290	4	1	4	1	0	0	4	1	0	0	1	1	0	0	0	0	1	6	47170	41149
		CTATGACCCGTGAGCCCATG	ab2.ba1	77	132	233	200	290	4	1	4	1	0	0	4	1	0	0	1	1	0	0	0	0	1	6	47170	41149
Tier 2.1	both ab and ba SSCS present (>75% of the sites with alt. base) and minimal FS>=3 for at least one of the SSCS in at least one mate
Chr5:5-20000-11068-C-G	2.1	AAAAAAACATCATACACCCA	ab1.ba2	246	244	287	288	289	2	8	2	8	0	0	2	8	0	0	1	1	0	0	0	0	4081	4098	5	10
		AAAAAAACATCATACACCCA	ab2.ba1					289	0	0	0	0	0	0	0	0	0	0			0	0	0	0	4081	4098	5	10
Tier 2.2	both ab and ba SSCS present (>75% of the sites with alt. base) and mate pair validation (min. FS=1)
Chr5:5-20000-11068-C-G	2.2	ATCAGCCATGGCTATTATTG	ab1.ba2	72	72	217	288	289	1	1	1	1	0	0	1	1	0	0	1	1	0	0	0	0	4081	4098	5	10
		ATCAGCCATGGCTATTATTG	ab2.ba1	153	164	217	260	289	1	1	1	1	0	0	1	1	0	0	1	1	0	0	0	0	4081	4098	5	10
Tier 2.3	both ab and ba SSCS present (>75% of the sites with alt. base) and minimal FS=1 for both SSCS in one mate and minimal FS>=3 for at least one of the SSCS in the other mate
Chr5:5-20000-11068-C-G	2.3	ATCAATATGGCCTCGCCACG	ab1.ba2					289	0	5	0	5	0	0	0	5				1	0	0	0	0	4081	4098	5	10
		ATCAATATGGCCTCGCCACG	ab2.ba1	202	255	277	290	289	1	3	1	3	0	0	1	3	0	0	1	1	0	0	1	7	4081	4098	5	10
Tier 2.4	both ab and ba SSCS present (>75% of the sites with alt. base) and minimal FS=1 for both SSCS in at least one mate
Chr5:5-20000-11068-C-G	2.4	ATCAGCCATGGCTATTTTTT	ab1.ba2	72	72	217	288	289	1	1	1	1	0	0	1	1	0	0	1	1	0	0	0	0	4081	4098	5	10
		ATCAGCCATGGCTATTTTTT	ab2.ba1	153	164	217	260	289	1	1	0	0	0	0	1	1	0	0	0	0	0	0	0	0	4081	4098	5	10
Tier 3.1	both ab and ba SSCS present (>50% of the sites with alt. base) and recurring mutation on this position
Chr5:5-20000-10776-G-T	3.1	ATGCCTACCTCATTTGTCGT	ab1.ba2	46	15	287	288	290	3	3	3	2	3	1	0	1	1	0.5	0	0.5	0	0	0	1	3	3	47170	41149
		ATGCCTACCTCATTTGTCGT	ab2.ba1		274		288	290	0	3	0	2	0	1	0	1		0.5		0.5	0	0	0	1	3	3	47170	41149
Tier 3.2	both ab and ba SSCS present (>50% of the sites with alt. base) and minimal FS>=1 for both SSCS in at least one mate
Chr5:5-20000-11315-C-T	3.2	ACAACATCACGTATTCAGGT	ab1.ba2	197	197	240	255	271	2	3	2	3	0	1	2	2	0	0.333333333333333	1	0.666666666666667	0	0	0	0	1	1	6584	6482
		ACAACATCACGTATTCAGGT	ab2.ba1	35	35	240	258	271	2	3	2	3	0	1	2	2	0	0.333333333333333	1	0.666666666666667	0	0	0	0	1	1	6584	6482
Tier 4.1	variants at the start or end of the DCS (median position of the variant within the PE-reads forming the DCS)
Chr5:5-20000-13983-G-C	4.1	AAAAAAAGAATAACCCACAC	ab1.ba2	0	0	255	276	269	5	6	5	6	0	0	5	6	0	0	1	1	0	0	0	0	1	1	5348	5350
		AAAAAAAGAATAACCCACAC	ab2.ba1					269	0	0	0	0	0	0	0	0					0	0	0	0	1	1	5348	5350
Tier 4.2	remaining variants
Chr5:5-20000-13983-G-C	4.2	ATGTTGTGAATAACCCACAC	ab1.ba2	209	186	255	276	269	0	6	0	6	0	0	0	6	0	0	0	1	0	0	0	0	1	1	5348	5350
		ATGTTGTGAATAACCCACAC	ab2.ba1					269	0	0	0	0	0	0	0	0					0	0	0	0	1	1	5348	5350
