## Supplementary material for "Increased yields of duplex sequencing data by a series of quality control tools": Table S5

### Sheet: Table1
	#singletons				#FS>20				# tags	#PE reads	mean FS	median FS
SSCS before DCS building	in SSCS		in PE reads		in SSCS		in PE reads
before barcode correction	101356	0.538114	101356	0.0789067	23306	0.123735	661025	0.514615	188354	1284504	6.8	1
after barcode correction	56222	0.406	56222	0.044	23306	0.168	733372	0.571	138631	1284504	9.3	2
single SSCS after DCS building (either SSCS-ab or SSCS-ba)	ab				ba
	in SSCS		in PE reads		in SSCS		in PE reads
before barcode correction	72465	0.384728	241042	0.187654	71759	0.380979	238599	0.185752
after barcode correction	47132	0.339982	209827	0.163353	46587	0.33605	207247	0.161344
DCS	in DCS		in PE reads		DCS (FS = 1-2)		DCS (FS=3-20)		DCS (FS>20)
before barcode correction	44130	0.234293	804863	0.626594	2791	0.063245	25822	0.585135	15517	0.35162
after barcode correction	44912	0.323968	867430	0.675303	2312	0.0514784	25160	0.560207	17440	0.388315
Table 1. Summarized results of the Family size distribution (FSD) (Fig 2 and Fig 3) in SSCSs and PE reads of the PF2-CRISPR library before and after barcode correction.
